# Reconstructing cell histories in space with image-readable base editor recording

**DOI:** 10.1101/2024.01.03.573434

**Authors:** Duncan M Chadly, Kirsten L Frieda, Chen Gui, Leslie Klock, Martin Tran, Margaret Y Sui, Yodai Takei, Remco Bouckaert, Carlos Lois, Long Cai, Michael B. Elowitz

**Affiliations:** Division of Biology and Biological Engineering, California Institute of Technology, Pasadena, CA, USA; Spatial Genomics, Pasadena, CA, USA; Palo Alto Veterans Institute for Research, Palo Alto, CA, USA; School of Computer Science, University of Auckland, New Zealand; Howard Hughes Medical Institute and Department of Applied Physics, California Institute of Technology, Pasadena, CA, USA

## Abstract

Knowing the ancestral states and lineage relationships of individual cells could unravel the dynamic programs underlying development. Engineering cells to actively record information within their own genomic DNA could reveal these histories, but existing recording systems have limited information capacity or disrupt spatial context. Here, we introduce *baseMEMOIR*, which combines base editing, sequential hybridization imaging, and Bayesian inference to allow reconstruction of high-resolution cell lineage trees and cell state dynamics while preserving spatial organization. BaseMEMOIR stochastically and irreversibly edits engineered dinucleotides to one of three alternative image-readable states. By genomically integrating arrays of editable dinucleotides, we constructed an embryonic stem cell line with 792 bits of recordable, image-readable memory, a 50-fold increase over the state of the art. Simulations showed that this memory size was sufficient for accurate reconstruction of deep lineage trees. Experimentally, baseMEMOIR allowed precise reconstruction of lineage trees 6 or more generations deep in embryonic stem cell colonies. Further, it also allowed inference of ancestral cell states and their quantitative cell state transition rates, all from endpoint images. baseMEMOIR thus provides a scalable framework for reconstructing single cell histories in spatially organized multicellular systems.
