## Supplementary material for "Reconstructing cell histories in space with image-readable base editor recording": All Supplemental Files: Imaging_Hybridization_Rounds.xlsx

### Sheet: Sheet1
Hybridization rounds for imaging experiments (Figures 3 and 5)
Round	Target	Alexa-647	Alexa-546	Hyb Number after merging rounds in Matlab
1	s10b	R16	R18	6
2	5a	R13	R15	5
3	s51b	R10	R12	4
4	2a	R7	R9	3
5	s18b	R4	R6	2
6	1a	R1	R3	1
7	s10b	R258	R17	6
8	5a	R257	R14	5
9	s51b	R256	R11	4
10	2a	R255	R8	3
11	s18b	R254	R5	2
12	1a	R253	R2	1
13	s10b	R16	R18	6		Repeated imaging for backup due to occasional microscope errors
14	5a	R13	R15	5
15	s51b	R10	R12	4
16	2a	R7	R9	3
17	s18b	R4	R6	2
18	1a	R1	R3	1
19	s10b	R258	R17	6
20	5a	R257	R14	5
21	s51b	R256	R11	4
22	2a	R255	R8	3
23	s18b	R254	R5	2
24	1a	R253	R2	1
25	Hyb1	R19	R21	7
26	Hyb2	R22	R24	8
27	Hyb3	R25	R27	9
28	Hyb4	R28	R30	10
29	Hyb5	R31	R33	11
30	Hyb6	R34	R36	12
31	Hyb7	R37	R39	13
32	Hyb8	R40	R42	14
33	Hyb9	R43	R45	15
34	Hyb10	R46	R48	16
35	Hyb1	R259	R20	7
36	Hyb2	R260	R23	8
37	Hyb3	R261	R26	9
38	Hyb4	R262	R29	10
39	Hyb5	R263	R32	11
40	Hyb6	R264	R35	12
41	Hyb7	R265	R38	13
42	Hyb8	R266	R41	14
43	Hyb9	R267	R44	15
44	Hyb10	R268	R47	16
	Gene Marker 1 (647)			Gene Marker 2 (555)
45	Zfp42	R166	R195	Aebp2
46	Aurka	R190	R198	Nodal
47	Tfcp2l1	R199	R204	Nanog
48	Esrrb	R205	R216	Otx2
49	Tbx3	R214	R219	Dnmt3b
50	Zscan4c	R223	R222	Lin28b
51	Membrane	WGA-647 dye conjugate
