## Supplementary material for "Reconstructing cell histories in space with image-readable base editor recording": All Supplemental Files: Readout_Probe_Sequences.xlsx

### Sheet: Sheet1
Fluorescent readout probes used in this work (synthesized by Integrated DNA Technologies).
Readout Probe	Fluorophore	Sequence
R1	Alexa-647	/5Alex647N/TGC GGC CTT TGA TTA
R2	Alexa-546	/5Alex546N/CCG TTA CAA CCG TCA
R3	Alexa-546	/5Alex546N/TGG TGC AAT CAC CGC
R4	Alexa-647	/5Alex647N/TGT AAT CCG GGA GCA
R5	Alexa-546	/5Alex546N/CTA TGT CGC GTC ATT
R6	Alexa-546	/5Alex546N/TTT GTG CGT GGC CCT
R7	Alexa-647	/5Alex647N/ATC CTG AAC ACC GCG
R8	Alexa-546	/5Alex546N/TGG CGA GAA TTC ATG
R9	Alexa-546	/5Alex546N/TCC GAC ATA CCT CTA
R10	Alexa-647	/5Alex647N/GTA GGT TCA CCC TGC
R11	Alexa-546	/5Alex546N/CGC GAA GAT GCA ATT
R12	Alexa-546	/5Alex546N/ATC ACA GGC CGA GCT
R13	Alexa-647	/5Alex647N/TAC GAA ATT CCA CCC
R14	Alexa-546	/5Alex546N/TTC ACT CAG TAA GCC
R15	Alexa-546	/5Alex546N/TTA TTG CGC TGG CCC
R16	Alexa-647	/5Alex647N/TAG CGT TAT CAC CAG
R17	Alexa-546	/5Alex546N/ACA GAT TAC TTG CGG
R18	Alexa-546	/5Alex546N/AGG TCG GTT GCG ATA
R19	Alexa-647	/5Alex647N/GAC CTG CGG ATG AAT
R20	Alexa-546	/5Alex546N/ATA CCG GCC TTG AGT
R21	Alexa-546	/5Alex546N/TAC GCT GTA TAA GGC
R22	Alexa-647	/5Alex647N/TAC GCC CAT AAC GGA
R23	Alexa-546	/5Alex546N/TTG ATA CGC CGG GAC
R24	Alexa-546	/5Alex546N/AAC GCT GTA CGA GTG
R25	Alexa-647	/5Alex647N/TGC ATC CAA TCA GTC
R26	Alexa-546	/5Alex546N/GAC GGA CTG CTA GCC
R27	Alexa-546	/5Alex546N/TAG GGT TTA TTG CGC
R28	Alexa-647	/5Alex647N/AAC TAC CTC TAG GAC
R29	Alexa-546	/5Alex546N/ATA GGC GTA CGA GGG
R30	Alexa-546	/5Alex546N/CAT CCC GTC TGG ATT
R31	Alexa-647	/5Alex647N/ATG TGA ATC TCG TGC
R32	Alexa-546	/5Alex546N/TTG GAT CCA GGC GGA
R33	Alexa-546	/5Alex546N/AAC TGA CGT CCG CTT
R34	Alexa-647	/5Alex647N/GAT TAG AGC TTC CGT
R35	Alexa-546	/5Alex546N/TGG CCG CGA ATT CTA
R36	Alexa-546	/5Alex546N/ACA GTT CGC GTA TCA
R37	Alexa-647	/5Alex647N/CGC CGT ATC CTG ATT
R38	Alexa-546	/5Alex546N/TGC ATA TCC GAG ACC
R39	Alexa-546	/5Alex546N/ACA TTG TCG TAC GCA
R40	Alexa-647	/5Alex647N/TCA GGC GCA CGT TGT
R41	Alexa-546	/5Alex546N/CAC GGC GAC ATC TTA
R42	Alexa-546	/5Alex546N/CCA CGT CGT ATG ATA
R43	Alexa-647	/5Alex647N/CCG TAG AAT GAT CCA
R44	Alexa-546	/5Alex546N/TTG CGT GAG ACT AGA
R45	Alexa-546	/5Alex546N/ATG TCG CGC CAA TCT
R46	Alexa-647	/5Alex647N/TCT AGC CTA CGC GTT
R47	Alexa-546	/5Alex546N/GTC AGG CTT CGT CAA
R48	Alexa-546	/5Alex546N/ATA TCC GCG CGT AGT
R166	Alexa-647	/5Alex647N/CTA GAT CTA TGG CTG
R190	Alexa-647	/5Alex647N/TTT ATA AGG CGG GAC
R195	Alexa-546	/5Alex546N/CGA GCA AGT TGA AGA
R198	Alexa-546	/5Alex546N/GCT ATT CGT CTA TAG
R199	Alexa-647	/5Alex647N/TAA CAC GCG GAT TTG
R204	Alexa-546	/5Alex546N/TGT AAC GGC AAC TGG
R205	Alexa-647	/5Alex647N/GCC TTA TCA ATC GAC
R214	Alexa-647	/5Alex647N/CGG TAC GAT TGC GAT
R216	Alexa-546	/5Alex546N/CTG TGC GAC TGC CAA
R219	Alexa-546	/5Alex546N/TAG CGC AAT ACG GAC
R222	Alexa-546	/5Alex546N/AGT TGC GGG GTT GCA
R223	Alexa-647	/5Alex647N/TGC GTA TCG TTA TCT
R253	Alexa-647	/5Alex647N/TCC ATA GCG TAA TGG
R254	Alexa-647	/5Alex647N/CGG ATC AGC AAT AAG
R255	Alexa-647	/5Alex647N/TGT ACA CTT CGA GGG
R256	Alexa-647	/5Alex647N/TGG TCT GCA ATA ACG
R257	Alexa-647	/5Alex647N/ACA AAG TAG GCG TTC
R258	Alexa-647	/5Alex647N/TGC ATG CAA GCG ATG
R259	Alexa-647	/5Alex647N/CGA AGA TAA CTA CGG
R260	Alexa-647	/5Alex647N/GGA CTA TGA ACG CAG
R261	Alexa-647	/5Alex647N/CCT TAT AGT GTG TCG
R262	Alexa-647	/5Alex647N/AGG GCT TAC AAG GTC
R263	Alexa-647	/5Alex647N/CGA TTC CAT AAA GGG
R264	Alexa-647	/5Alex647N/ACG ACA GAG GAG TAC
R265	Alexa-647	/5Alex647N/TCG CGC ATT GAA TAG
R266	Alexa-647	/5Alex647N/ACC GGT ACA GGT ATG
R267	Alexa-647	/5Alex647N/GGA ATA ATC TAG CGC
R268	Alexa-647	/5Alex647N/GCG AAT TAA TCG CTG
