## Supplementary material for "Reconstructing cell histories in space with image-readable base editor recording": All Supplemental Files: Static_Barcode_Library_Sequences.xlsx

### Sheet: Sheet1
FISHable static barcode sequences in the baseMEMOIR target array.
Variant	Barcode Sequence	Variable Region
1	TGTAGTGAAGAGAACGACCCGATGTTACCACCCCAAGAGAGATACAACTCCAACTGTTCCCCAGTTACCATCCCAAGCCT	1
2	AATAGAATCAACTGACGGTACACGTACTTACTACGCTCTATGGCCGAAGCACGTGAGGCGTAAGTACCCTTAGCATCGGA	1
3	ATTAGATATACGCTCCCCGGTTGCTAAGAATGAAGGCAGCCTGCGTTGTCTGCGCAGCTAACACCCGCTTGAGGTTTAAG	1
4	TCGTTATCACAGAACTTGCCTCTGTGTGATCCGTTACGACCTTTTCTTGGCGGGCGCTTACTTGATATATGGCGCGTTAC	1
5	CTCGACGTGTACCTAGACAAGACACTTGACACAGCGGATTGATATAGAGGACTATTTATGCGTGGGAGCCATGCTGCTGC	1
6	TTCGCGGGACATACATTACCAATGGACTTATCAAAACGGGTCCCGGGATAGCAACAAACGGCGGCGTACACCGAAGTACA	1
7	TCTCCCCAGACAAATGGAGCCCACAGGTGACTGTTAAGCTCACTGCATCTCACGGGGGTCGGCAAAAAATTTCGCAGAAG	1
8	TTGGGGTTAGGCGACACCCTATACGAATATGCTTGTTCCATAGGAACGGTCCCGTAACTCAACGCTTCTCGGAGCTTATG	1
9	TTGGAACAACTACGGTGCGTGACAACCTCGGGTGGCTGCGTCCCGATTTATCACTACCTGAGTTCCCACGTAAATTCTTA	1
10	GCGCAGAGCCTTCTGATAATCGCGATGGAGGTGCGGCATTGGGATCGTATACATAGTCCATGGAGAGGTCAATAAAAATT	1
11	CCAAAATCGGGTGGGACAAAGGCACCAAAAAGGTAGCCTGAGAGTACCATTATCCGGCCATTTGCTGCATCATGAAGCAA	1
12	TATCCATTCTCGGACGATGAGCGGACGCAAAGGGCTAATGCGATTAGCTGATCACGCAACGCCCCGATCCTTATTCTCGT	1
13	ACAGCGTGATGAGCCTTTCACACTTTGGCCCTAGCCTGTGCCTGGATCCTGTTGAAAGCCTAGCGATGTACGATAGATTC	1
14	GGCGGTTGTAGATCGGAGTGTCTCGCAATCCCACTCATTTCAGCAGGTAGATTCCCATGCTTGCTCCTGTACAGGTAATA	1
15	TGTCTACTGCAGATCTTGTCCGTCTACTCTCAAGTGTCCCTGGAAGCCTCTACTAACGGTCCATCGGTAGATCCAATCAA	1
16	GCCCAGGGCTGCTAGTCAAAATTAGGCTACGCTATGAGTGGCACAGAAGGATTGAGCAGTGGTGTCATAGAATCTCGAGA	1
17	TGCGCGTCGCTGCCCTAGGGTATTGCGCATTGTGTGAGCTCAGGCGGTATTTATGATAAGGTTAGACGCCGAGCATTACT	1
18	GTTGGCTAAGGGACAGCCAGCTGGTGGAACTGTGAACCACGTGACCCAGAGTTATTTGATGGGAGTCCACAGAGAGTTCA	1
19	ATATGGAGGCGGTTCCAGTTCGACTAGTCGTTGTCAGCACAACGCATCACCTCGTCTTTCGTGCCCATTGGTAAGAAGTT	1
20	AAAACAACGCGCTCTAGTAGGAGACGTTGGCCGCTGATACCATAACCCTACCCAAAGTCCGCCAGCAACTCGTAATTTCT	1
21	AGGGGCCTGGCGCACATGATGTCAATAATACTTGCTACCGTGTGAACGCAATCCAATTGTAGAGGTAGCGGCCGGTGGTT	1
22	ACAACTATCCTGACATGATGGCACTCTCCTAAACTAGGTGCCTATCCGAAACTCAGGAGTTGTCGGTGATCTGTGGCCAG	1
23	CGTTAAGAGGGGGAATTACGAGCCACTGTATTTTGTCTGCCTTCGTACGGCACCGTCTAACGCGTTGCCATATTGTTAGT	1
24	GGAATAGTCCAATCTGCACCACGGGTATACACCTAGCCGGCTAAAACGAGCACCAGCCGACGTCTTTTGAATGAAGTGTT	1
25	CTACGCTATTGGGTCAGAGAAGCCCGGATTAAATGAGTGGGGCTCCTCATAATATGCCGAAAGTAGCCCATCGCTCAGAG	1
26	CCAACACGTCTATTCGGGGTTCCCTATAGTTGCTGAGTCCTACCCGGTATGAAGAGCACATACGACGCGAGTTCCTTTGA	1
27	ATCTGGCCACCCGATCATAGTTCCTGAACTCCGTCCAAACGAAGAGATAAACCTACGTTGCGGAAATATGGTCGGGAGGT	1
28	ACCAACCAATCCACTTGGTATCGCATAATCGAAACGTATCGTGGCCCTATGACTTGGCTCTCCCACAATTAAGGCCACAG	1
29	CCAACTAAAAATGCCGACGACGCCCGGATCAAAGAGCAATCAGGAAGGCTCAAAACGCCGTTCTAGTCCTACTTGGAGTA	1
30	CCAAATTCCCCGGTATGTGTGCGATCATAACTAGAATCAACCGCGGGTATTTCCGGATGTGGCTTCGTTCTTCATGTATA	1
31	CCGTCCGGCCAAGTACAAATCCGCCACCGCGATGACGCGCGAAGAATCAAACCTTACTAGCTACGCGAAAGATCTACTCA	1
32	GCTCTAAATAACGACCGCCAGTAGTTTCCTACATTCAGTCGTTCTTCCGACGACCGCGTGACTATCTATGAGTGGGTGAC	1
33	CAATGATACTACCCCACTAGCGACTGGGAGGACTCATCTAACGCAGTACCGCTCTACAACTTAGGACGGTAGCGGCAGGT	1
34	TGCCATGAAAGCCATCGAGTAGACTGTTTAAACGGGAACTGTTCTGTGGCTAGGGACCGTCTCTCGTCTCACACGAATTT	1
35	TAGGCGGTAAGGTGAATTTCGACGCGGTTCGATGGACACTGACTTGTCACTCTTCGAATTCCGACTGGGGATAGCGGTTC	1
36	GTTGCGACTCGCGCACATAGCTTCCCTTAGTATGCCTCAGGAGCAAACTCACCCTACTCTTGCCATGACCTGTATTATAG	1
37	TGTTGTGCATAACTACTTCGGATGGAGCATTCGCGTTAGTGAGTCGGAAAACTGAGGATTGCAGTTAACAGCGCTATATG	1
38	AGCCCACAACCACCACTTTACGCTCCCCTCTGAACAATTCCCTCGCTTCTTAGATGCCTGATCTGCCAGATATACTGCAG	1
39	AAACCAGATATGAACTCCAGCCAAGGTACTAGAATAACTCCCAGAACACGAGAGGCGAAAAAGGAGAAAGGCGATGACGG	1
40	TACAGCAGTTGTGCAGCACGACGGACCGATGCCTATTAGACTACCACGCAGGTGCATGGACGTTTGGGGTGATAGTAAAG	1
41	CTGAGAACCAGCAAGCAAGGTTCATAGGTTCGCCTAGGTATCCTCCGTATAAGCTTGGAAATCAAGTCTTGACCCCATTG	1
42	CGCGTGTGATATGAGCAGCCAGTGTTTAACTCGATTTCTTGCAGCCGTGGACTTGCGCAACTTTCAGGGTTGGAGAGCAT	1
43	GAAATTGGGCACGGCAATGTGCCAAAAAGTCGATTACGAACATTACCCGATCTCTTCTGAGTGATTGCCGGAATACGGTG	1
44	TGGTACGTTGCATCCGTTCATTGCGGCAACTTCGTGAGCAGATACGATGGGTACAAAGAGATTTATCGGACGGTGTCGAC	1
45	GAAAATCATCGGTTCGGAGCCTGATCTGGCGATGGGGACAACACCGATATTATCCTGTCGTCTACCCTGCAACTCCTCGA	1
46	GGGAGGCGTAACACGTGCTACTGACTTAGTAAGTGAACTGCCCGGTGGAGGAATTCCGAGGATCAAGCTTGACTCAGTTT	1
47	TAAAAATAGGGTTACGCCAGGCTCGAATGCTCTCAAAAGGGCAAAAAGCGTCGACTGACTTCCCCAAAGTGAGTGTGAAG	1
48	ACGGCACCAACCATGAAGCAGACACTAAGTATGTGTTGGTTTGCAGAGCCGCGTCTCCGAAAGAAGTTAGACTGCAGCGA	1
49	TACTTAGGTTATTTTGCCCTGTCGTTTTGGTGGAACGACGGTTCTAGTTACCAGGTAGACATAGCGCCATCCTGACGAGG	1
50	TACAGGCGTCCTCTTTATAAACGCGAGGAGAACACGCGAAACATGGTGTTCCTGGGAACTCTACATTCGTGGTCTAGTCT	1
51	TGCATCTTATCAACTCGGCTAGCCTTATTAGGGCACAATGATACCTGTAGGACGGGCACCCTAATAGGTACCTCCAGAGA	1
52	GGCCAGAACGGGGTGATATCGAAACTGCCAAGGCGTAAGAACGGTATACTGTCGTCACGTTCACATAGTCAGGCACTGTA	1
53	GTCATTACTCAAGGCCCTAGACAGGTTACCACATCTGTAGCGCACTGGTCCCTCGAGTCCTACCACCACTAGACAGTGTG	1
54	AATGTACCTGTGTCCACTTGGAGGTATTCATATTCACTGTTGCGGTGGGTGTGTTCACGACGCGAATACGGTTCGGACGT	1
55	AAGCTTTTCCACTTGCTCCCATGTTGGTTCCTTGACTATTGGTAGGAGGCCTAAACGTAATCAGGGCCATAAAGTGACTA	1
56	ATTCATGACCACACTACGTGTTCATGGATCATGCACTCTATCTGCGCTAATACCGCGTCATTCACGGATTGATACTGACT	1
57	CCCCGGCAATAGCTTAGCACATTCGCAGGCTTTTCGTCGTTCTCTCTGTCTAGCAGCATGCTGTCTAGATGGATTAAGTA	1
58	TGACAGTACCGTTTAAAGGGTATGCGTTTGACACAAACAGGATCAGAGGAATCGAAGAAGAACCCCCGCGTGAAAGTCCA	1
59	AAACAGAGCGCTATATTAAGGTGAGCTCACTGCGCTTATGCATAGGGCTAGTGCGATGCAGTACGAGTCTGTTTCACTCA	1
60	TCACGGTGCCGAACGTTTAGGACATACACGTACCACGTGGATCAAGGGTACTCTTCTGACACATGCTTCACTGACGCTCC	1
61	ACCATGCTTCTCGAGATAAAGCGATGAGTTAGGCTGAATTCTGGGAATAGGCGTCTCAGGTACTGAGCATTTTCCAGTCT	1
62	CGCATGTCACATTGCTCTTTCCGAAGCTACTCAGTCACCGGTACGGGACTACCGATCGAACACTGTGCCCAGGTAGCAAA	1
63	TAAAATCGACGATATGACCCTGAATATAGGATGGCACGGCGCATATTTTACTCCGTTGCAGGCTGATTCCGACTTACGTA	1
64	GGGAAGGGAAAGATCTCGCAAACCCCCCTACGTGAAGCGCCTGGTTTGACCAGAGTGACTCGAGCGGGAATAAAAGAGTG	1
65	CTAGCGATCAGCCTCACAATCATCATTCTTTCAAGGCCCGGAATGCAATATTCTTAGCACGCTCCAAGTGGGTTAGACTT	1
66	CGTACCTGGTTCGGGGACCTTTGAGGGTTAGACCGGATGTAAGTAACCCCCTACTTGGCTAAACAAATGTCAGGCAGTAT	1
67	TAAGTAGATCTGTTGCTCAGGTTAGAGTATCAGTTGTGAGATTTCTGGGAGTGCTGCGATTGAGATGCTTCTGCGCAGTA	1
68	CTCTCCATGCTGTCACGGGCAGTTATCTCTTGGCTAGATCTTTACCGAGGTGTTCGTTTCCCCCGACAGTGTTTATACTA	1
69	TACCATTCCGCGTGAAACAACGCGAAGTTCGTTGGGAGCACCAACAGCGATTAGCGTGCCCGCCCCATATATAGTTAAAA	1
70	CGCACTGTTACAGGTGCTGCTAGCTCAAAATACGTCGCGCGAGTAACGGAGTTCAACGAAACGAGCCTCGGATAGGGCGG	1
71	AAAGCTCGTCATACGCCATGGATCCCACGGGGTCAACATGTATCTGGCAAGAAAGGCAAAGAGACTGTGGCAAGCAAACA	1
72	CCGGTCTGCTCGTCCGGACGGTATTTCGGGCCATCGGTTGACATACGGGCATCAATGAGAATGTGTGTGATCTCGATGGA	1
73	ATCTGCCGCAAATAGGGATGCTCCCAATCTAACTCGACATAAGCCTAGGCGACTACCGCTGTAGGGACTCAATCTATGCT	1
74	TTAAATTGCACAAGTTCTCTCTCCTGTCGGGACAGTGCGATAGATGCGTCCGATAAGACCACAGTCTCAATATCGTTCTT	1
75	AGCAGTCCACTGTTAGGCTGTCTCGCAAACCAATTTCATCCAGCGTGCTTGACCGAAACCGCACTACATGTGCAGGCGGT	1
76	TCCAGGAGCCGTACTTTCCCGTAATTACAGACTTTGATTCGGAGCAAGAGACGTTCTAATGGCAATTTGTGCTCGCGTAT	1
77	GGTCCAAGATGCGGATCTCTTGGGGCCTGTGTATGCGAGGGTATAGAGAGTGGCTGGAAGTAGGAAGTTACAGGGTAGAA	1
78	CCCTGTTAATAGGGACCCGTCTGTCTCCATGTACTACCTCAGGGGAATACCAGCTTCCGCTATTTGTAGACCCAAGGAAA	1
79	CCTTTAGCCGAAGATCCGCTGAACATCATGTGGCGTACCTGCACTAAGCCTATGAGCAGTTGCCAAGCTTTCACCGCCGA	1
80	CTATTCTTAGACGCGTTGTTCCTCCCCGCCGATAGCCTTAGTACGACCGAGCCCGCTAGAACTGCATGGGAAAAGAATTC	1
81	TCCGTTCAGGACGTCGCACATAGCCGCAAGGGGTCTGTTAGGAAATAGAGTTGGGTATTGGGACGGTCACCGAGACTTTA	1
82	TATCCGTGCGGAATGAATACGAGTTCTTTATCTTGCTAGTGTTCACGACCAAAGATGTAGCCCGCATACCATGTCACGAG	1
83	AACGCTGCTGTGCTACCGAAGGTATAGGCGGGACGATATAACCTAAGGTCATCTGCAAGACGCCCTTACCCTACTGTGGC	1
84	TCAACAAGCTATAGCTCACTTCCTGGAGATCCGAAGGCGCCATGCTACAAACGTGATGTCACTGAACGACTCCCCAAAAT	1
85	GATCTAGCCAAGGGTAACGGTAACGGCGTAGGAATGGGCATTTGATGGAGGCTCCCCGAAGATCCAACAACCTTGTAAAT	1
86	TATAAGTGTGGTAGTACGGTCGTTTCCTGGTCCGAGTCGGTATTATGCGTCTTTGATCGTTTTATCGATGCCCGACATCG	1
87	CACCAACGTATAAGCACAGGACTGGTATTTCCGGAGAGAGTACTAATGCGCGCCTCTAAAAGCGACCGTCCCATGAAGTT	1
88	ATATATGTGCGAATCCCCTGAGTAGCCCGTAAATACTGGTACTCCGGAGTCGTCCAAATAAACGGGCTGCTACCAGAGCA	1
89	AAAACAAACTGCCCTCCTGCGTGTCAATGACCAGGCGATTCTTTTGAGTGGACGGCTCGACTGAAAATAGACCTCCTGTG	1
90	GCCAAACGGGGTGAGTGGTGCACTAAGAGAGTGATTACATCGACGAGTCAATACAGCACTATGCTGGCGTAGTCGAGTGA	1
91	TCAGGCCTGCCGTCAACCCGTAAACCCGGGCCATTCGTATCTACTCGGTCGAATAAGATCTTGATGCCAGACAGTAACGA	1
92	TCCAACTTGGGCTCTATGCTGAACATTGCTGGTACATGGTAACGACTTCACGCGGGGAAACAGCTTTCACGACGTACTAG	1
93	GCCATCGAGGAGCGAAATCCCTTTCCGGTTCCCATGAGAATGCACGAGATCTGGTGGTGCCGACTCTAATATTGTTTATA	1
94	GTGATACCCGCCAATCGACTTTACCCTCGACCAGAAGTGACTAACTCACAGGACAACGATTTAAGGAACGTGACCCGCCG	1
95	CGGCGACCGAGAGGTCACGTTCTCTTAGGAGTCCAGCGCAACAAAGGGCTACTCGCGGGGGCTATTGTAATGTCTATCTT	1
96	CATTCGGATACACAATGCAGCCTCCATATCGTAGTGGAGGTCGAAAAAACATCAATGTAAGCAACTGCGAGCGCGCTGCT	1
97	CGCCTATGGTTCTTGGGACGTGGAAAAAAGATCAACGCTGCCCAGTGCGTACGCGTGCGTTCGCTCAACAACATATCAAT	1
98	TCTCGACGTAAATGGAACAGGTTGCTTTGGGAACGTTCCGTACTGCGTTTACGACGTCTATACAGACAGCGGACAAAGTG	1
99	TCCCCCGCAAAATCGCTCTTGACCTACTTGGAGGTCTTAACCACGTAATGAAACACCTCTGGGGTATAAAGAGGGCCAAG	1
100	GAGTTGGTCGCACCAACGGTCAACTAATTCGTGATTGACTAGTTCGCACTCAACTCTGGAATTTACCCGCCGGACTAGTA	1
101	CTAAACGGTACGCATCCACTTAAAGACGCCCACAGAGCGACGATAGATCGGATCCGTATAAGGTGCCATTAGCTCCATAA	1
102	GCTTATACATCGTCGTCTGAGGACCCCCTAGCACAACAGGCTACTAAACTGGTAGGTGTGAACTCACCTTCCGACTGGCA	1
103	GACGAGGACTACCACTCGTTTGTAAAAAGTCATATGGAGCACGGCAGTTAGTGCGGTCAAGTCGTATATTCCCCTCTTCT	1
104	GGCGTAGATGTGGACCCTGAAAACCGTACCCTTACACAAGTGGGATGCGGTCCGTGATTCTTGTGTCAAGCGAACTGTGT	1
105	TAATTGCCAAGATTAGCGATTTCCTTCGTTTTACCCATCGAACTAGATGCAAATCCTATCGGGTGCTGTAGGTTGCCTAG	1
106	CAGCGGTGAAATGTGTAGCTACGTGAATCACAGCTCAGAAAGACCACCGGTAACTCTCACTGAACCGGACAGAAAATAGT	1
107	ATTCTTCCTAATATCTGCCTGGATCCTACCCCGTGACTACGCTCTGAAACTGAGTTCGGCAAATGTCACTCCAGCAAGCC	1
108	GGACATCATCGATCGAGAACCAGACATGAAAGCACGGTCACTGGGCAGTTCCCCACATGAATACCCATTGAGCCGGATCC	1
109	CACCATCATGCTCTTTCGTGCTCAAGCAGCTCCGTAGAGACAGCCAAAAATTAGTTGCGTCGGGTCTTTTATCATACATC	1
110	GCAGACCGCAAAGAGCAACCGTTCTGCCATGAGGTTAATTGGTGCATGTCAAGAGGAGCTGTAACAGTGTTCGTCCTCAA	1
111	GAGCTGTTAGTAAAACCCGAAGCTGAGTCTCGGAATCTCGACTGCTAGATGGTCAAGCCGCTGAGTACACTCTGACATTA	1
112	GTGGGTGGGCGCTGTAATACCTACGATGCGTGCTAAGACCATAGCATCACTACGTGGTAGGGTAAGCCGCCAAACCTAGC	1
113	AAAATCCTGTTGATCGGCAGCATATTTCTCGGCCATCACACACAAGGAAATGAATCACCCGAGCATCACAAACGTAGACA	1
114	TGCACTGCACGCAGTTCCGACTTGGTGACTGCATGCGCAATGCGTCGGAACCTACGGTAACACAATGACTAGAGCCAATG	1
115	TTTAACTTAGTAGCGTCGCATACCGGGTGATCGACATTTATCCCTATCGCGTTAGTGCCTACAAGATTCGAGAGGGAAAG	1
116	TCATCGTAGAGTGCAGCATACGCGTGAAATCCAACATTCCTCGAGGGCTGATCGTGGGAGTTGCATGCATTATCAGTCAG	1
117	ACCAAGGTCATCACTTGACTCGTCACGAGCCAGGTTTCATTGCAAGGTCACCACTGATAGCCCTATACTGGCGCGGAATA	1
118	CTCTATTAAATGCGGCTCGAAGAACGCCAACGATGGTCGCCACACTTAAATCAGTGGTGTCGTACATCGCCGTTTCCGGT	1
119	CCCCGGCAGCCATTTTCCAAGTATCCAAGTGAAACCCACTGATCTGATTCTTCATCCAGTTGTGCTAGCGGACCTTACTT	1
120	ATAAAGCACTCGGTTATCGCCGACACTCAAAGAAGGGCTAACGAGCACACCTAGTGTTCTTGACACCACATACGGCCAGC	1
121	CGTTCCTTAGTTCAGTAGTAGGTGCCACCATTAATAGAGGTGAACGCTGCACGACGCATAGAACTGGCCTAGGCGTTGGC	1
122	AAGGGGGCCTGAAAATTTGGCAGTCTATAACGTTCAAGAGGGATTTCTCATTTGCCATTAGGATGGTGGCCAGTGGCGTG	1
123	TAGGTCGGCATCTGTCTGCCTTTTAGGTATTTGTAGCGCTTGTAGTCAACTATGAAGGAACCGCGATCGAGCAAATTGGA	1
124	CAGTGAATCCGGTGGGGCTAAATTAAGGCTTGGGTATTCGGTTTACAGGACCCGTGCGCGCTTCATGAGTTTTGGGCTAC	1
125	AATAAAATCACCTAATAGGCTGCCAGGCTTTGCACGTGAAGGGGCTTGTCTAGTACTCGTTGCGCTACATGGTTCCCTAT	1
126	GGGTAAATCTGGATCGCATGAGGCCGAAACAGGCGTTTAACCCTACCCTGGTGAGCAATAGGTTTTGGCGGTTAGCATTC	1
127	ATTCTCCAGTATCCGACTAAGTCTGCAGCAATCGTGTGAAGAGCCCCTCCCTTGCAAGCCGATACTCAAGGCGGAATAGG	1
128	CCTCAATGCCGCAACCCTGAACACATACCATCAGATGTCAAGCGTCAGTACAGCGTGCGTAGTCACGGTGAACCTTTCTT	1
129	AAACGGATAACGCGCTCACTTGCACAGTATGCCCGGAACTTAGTTGATGCATAGGGGATAGTCCTAAAGTGGATCCATCG	1
130	GTCAACTAGACCGACTTGAGGATGACACCGTGGTGGATATGACACCCAGGATACCTCGATAGTCCATCCTCAGGTGAATG	1
131	AGTCCCTAGGAGAAACCCATGTGACGTACGTAGTTGTGTTTATCCCGTCCACTTTGACTGTGAATCACAAGACCTCGTGT	1
132	AGTATCCGACCATACGCAACGTAGTTGATTATGTGCACCCGTGGCATAAGGTTGAAGTCCGCAGTATGATAGTGCCCGAG	1
133	GCTGCCCGGAAGGAACTCCTTGAGTGCTCGATAGTAAGTGTGACGGCGGACAAAACCATGGAAACTGTGTTGGCAGGGGC	1
134	CAGGCGTACCCGTACTTAGGAGGGATATCCTCATGCTGTACGCCCGCTATCTTATACTCGAAGCAGTCCTGTGAGGCGCT	1
135	CGTTTAGTGTCGGGCCACTAGTGCTAGCTGAAACGCTGCGTTCACCCACTACCCTTAAGACATAGGCTGGCCGATCTGCA	1
136	ATTCTTGAGGGAGCCTAGTGAATCGCACCACTTGAGGGTGACTCTGTATTAGAGCGATTCTCCGTTGAATTCGGTTGAAC	1
137	CCTGCACCGGAAAGGCACGCTTCAGAAGGCCCAGGACTACATGACTTGCTTAGATCAAGCTACAACGGGTTTGATAGGGG	1
138	ATTCAGTCATGACTATTGGGACGCGCGCATTTGTCATGGCCCGAAGGAAGTACTTATTTGTCACGTGCCGTCCTACAAGG	1
139	TGTACTTAGAACCAGATGCCTATCGGGACAATTGGATACAGCGGAAGTGGAGTGCGGAATCTGAGCACGTACGGGTAAAA	1
140	TCTTGCCGTACATACCTTCAGTGTCTTTAATGCGCATTCAAGAAATTGCCTTGCGCCAGCGACACATGTTCATCCCTGTA	1
141	ATCCGATCGCATACTTGTAACCTGCGACCAGTATAGTTCGCCTCATCGAGCATCTAAGTCCTCTATGATCGCCCCTAATG	1
142	GGTGTATAAAAAGTCGGTCCGCTCATTCGAACGTGTTCAGTTGTCAACCAAGATGTGCCCAAGATGACCAGCGAGGGGAG	1
143	TTATAAACTATCCCACAGTGGGACTAACAGGATAGCCTCCATTCTTGCGCTAGTGGCCGATAACGTGATGTGGTTTTCCG	1
144	ACAATGGTTTCGGACATGGTGACATCGGTAATTGAAGTCGGGTGACTTTCTGCATGGATGGCATCCGTAAGTGCCTCTAC	1
145	TTTTGGGTAGGCTTAATCACAAACGGCCGTCCGTAATTCTTAAGCCCTAGGGACATCCCCTCAAAGCTGACTAAACATAA	1
146	TCGCATGTCTGAACAGTCGGTGGTTAAAAACTTTCTTCAGTCCGCACCAACGCTAACCGGAGGAGTTATCGAAACTGACG	1
147	GTGGAATGACGGTGGAGGAGTTCCATATAAATACAGAGGTGGGCATCAAATCAGTTAATAGGGATGTCCGCGGCTGTTCT	1
148	GTCGTTATCGTTTGGCATTGAACCGTAAGCAACGATCGAGCTGCGACACATCTTTAACACCGCTAAGGTGGTGCAGCTTC	1
149	AATCAAGATATCTGGGAGCATCTCGCATCTTGCCCTGACAGCACTTTCTCTAGTGAGGTTTATGCCTTTGCGCAACTGCC	1
150	ATCGCTACGCGGAAGGTCGTTCAGCGGGGAACTGGAATTTGACATTCCGGTGTGTGAGCTACGCCTGCATTCTCTATCTA	1
151	ACTCGAGCAAGCAGAGAGCGCACAGATTTTGTCAGATGACCCCGAGCGAACTCAAACACTCAACAATCCCGAGTGCCCAG	1
152	GCAGGACCTGGGACTCCTACCATTTCAGGTATAGGCCGACTTGGCGATCTTACCTCTTGCCTATGAGCACCATTCTACCA	1
153	CCACGTATGCGGGATGACACAAGGCCAGAGAGCCTCTCACCACAAGTAGAACTAGGAAATGGACGTATCCAGGTTACTAG	1
154	GAAGAATATTGATATTCGGCAGGCGGCTTCTCGACCCCAGAGCGAATATGGGAGGTCCTAGGCTAAGATAAGTGGTCCCA	1
155	AACCTGAGCACCTTACCGAATGCATCTGAAAGTTGGAGCTGATCAGGCTTTAAGCGCGGTACACCTAAGGTTGTTGGGAT	1
156	GTTGGCTAGGCATCCAAGTGAGAGTTTGTTTTGGTAGGTCCGAAAAGGAAGTCAACGGATAACCGTCAGTCGTGTGTGTT	1
157	AAGAGCTGTAAGCGAGGTCGGTGTTAGAATGCAAATCTATGCCGTCACTTAGCCCCTTCTCAGACGCTCTAGGGAATTGA	1
158	TCGTCTCGTTAGCTCTCTGCCGTTGAGGGGTAGCTAGATCAACTACGGTGTAACCCGTATGAAGTAAGACGGCCCCCCTC	1
159	TGCCTCCCATTATGACCTGCTGTTGCTCAGGCATCACAGAGCTCGTTTGTAAGATCGCTCGCTTTTAGACGAGCGAAGCG	1
160	GGAGCAGTACGCTCAAGGGGTGAGTGAAGGAAGCGTTGTCACAGCTAGATTAAATGTCGACCAGCCACTACTACGGTATA	1
161	AAGAATTCGTCGGATATCTCTGAGGCCGACCCTGGGTGCATCTATAGCGTATCAGTTTTACCGCGAACCCCAGCTAGTAC	1
162	TGGTTTGAAAGGTCTAGGGCGTGCATTACCCAACTGTCGACTGGTGCGCTATTCTATTCAGGGTAATCACCCGATTTACA	1
163	TTGTTTAAACTACTCGTTGCCCCGCTAGTTTCTCTCTGTGCGATCACCGGATTTGCATTTAAGAGCGCTAAAGCCTCCTA	1
164	GGGAATTATGGCTGCCTTCGTCTCAGGCGCCCTCTCACAGTTGGCCAGCTAGGCACCTGCAAATGTAAGTACCGTACCCG	1
165	ACGTTTAACCCCATCCCTGGGTTAGAGAGCAAAATGCCGCGAGAGATCCGGGTCACCTACTTTTGGCCTGTTGTGTGAGA	1
166	CGACTGTCTACTATCGGCCTACTTTAGCAGCAGTGCGCAACCCTGAATTCGTCGCAGGCCTATCTTTCAGGACCCTAAGG	1
167	GGCAGCCTAAATAGCCCCCTATGCTAAAGATCAGGCGTCACTCGTGATCCATCAAGAACGCTCAGCGGTTCCCAAACGAA	1
168	CTTGAAGTCTGTCTCTGTGTAGAGACATAGGACAAGGAGGAGGTTTGGACATCCTATGGGGCTCGGACTACATCTGCACG	1
169	ATTTGAAGCCCTATAGTGCCTCTCATCCCAGTATCACGGAAATCCTGGAGTCGACTAGATCAAATAGCGCGCCGTTGGCG	1
170	CAGGACTATATGGTGTCCTGGCCGGTAGCCGGTTGCCTTTCTAGGGTAATGTAAGAAGCCTCTGAGGGACGATCTCCCCA	1
171	CACGACCGATGCCTGAGAAGATACTCCCTAAACTGCCTTAGTCCCCATAGAATCCCTGAGGGTAAGTTTGTGACTGGGAT	1
172	CCTTTGGCTTGTATGCAATCCAGTCGGGGTAGCCATCCTAAATGATGCACTGAGCTAACGAAAGGGGCGCACACGATTCG	1
173	CGCCCACAACGAGAGGGAGCTACATCCGAAGAGCCTAATATGTACTACCGAATGTCTAGCGCGTTCCTGAATAGGGGAGT	1
174	CGTTGCAGTCCCGATACCCTAGATTTAGTCCAATAAGGCTATCCACACGAGGACTGTTTCGAGCGAGGCGACATTTGAGA	1
175	TAGGTCGTCAGTATAGTGGTGTAGCATCGGCGGGTTTAACTCCTAACACCTTCCGCAGTATAGTCGAATGGAGCTTGTTA	1
176	CTCATGACAACCAGCTCGCAAGGCATCCCCGTGACCTTTGGTGTCGATTTGGCGACATTGGGATTCCATTCTTCCCATGA	1
177	TGTCCGTTGGTTCGGAACCCTCGTGGTAAAGGAGATGAGTTTACAGCAGTGTAGGCTACTGCGTCCTAGATGATCAGTCC	1
178	TTCCAAATGCTGATCGAGCACGTTCGGATCTAACTCCCAGAACTGCAACATGTGTTTCTGACGCCTTATTGCGTGCATGA	1
179	AATCGTCTCAAGAATATGGACTCGCAACCAAAGCGCAGATAGGAAGCCAGGCGCCCCACATTTCACGGGTTGTAGCTCAT	1
180	GGCGCAGAGTCGAGTGTGTCAGAGCACTATTGAAGTCTGGATTTTCCCGGTCATGAGGCGATGCTGTCAGATCACATGAG	1
181	TTCGGCTATGAGGATTGCCCAATTCAACCTTTTATGGGCCATCTGGCTAGAGCACGACCGCTATAGCTAGCCTTGATTCG	1
182	CGCTCTTCAGTTTCGCGAATCAGCGAGAGGGCGTACAGGGGACAACGTCTAATGACCCTAAGTAGCCATAGGCTCAAGAA	1
183	TAAAGTTAAGCGCTTGTGTATGCCAGTATCCTTCGGGATGAGTTTCTACGTGAATTGATGTTCAACGTCCGAGCTCGTCA	1
184	ATTATACAGTTCCCAGTAAGTAGCTGGCCCTCGAGCAATACGATGCCCAGAGTATGGCTCTCCCCGTTTGTTCTGACTGC	1
185	CCGCAAGGTACCCTGGAGTTCGTATGCTAGACGTGTAGGGACCTAACCGTACAAATGAAAGGAGTCGAACCAGTAATGAT	1
186	ATAGGTTCTGTGCTAACAGGGCTGAATGGTATGTGAGTTCCGCTTGCAACCATGACCGACGTATACACACATATGTTCAC	1
187	GGGTTGTGTTAGGCTTTGACGTACTAGCTAGTCCCAAGCGACTTCCACTCGCAGCCGAATGGTCATTTCGCAGGTCACGG	1
188	CAATCGCTAGAAATATGGGTCCGTCATAGTGAGCAAAGTCCTTGGGAGATGCGTAGATGTTCCTGTGCCGGCATTATTAA	1
189	AAACCACTATGGCATACTCGATAGCAGCCTAGTACATGGGGGTTATGTTCTTACCGAGGTGGTGACTATCGTGTCCCAGG	1
190	CCATGCCCTTCCACTGTTAAAGGGGCATTGGTTGCTGCGGTTGGGTACGAAGGTAGCCTACTTGTAAGGACTTTCCGGGA	1
191	GACATAGTGCATCCGGTGCTGCTAGTTGGAGACATGCGATAATGCGTCTTTATTTACTAGGCCTATGCGCTCAATTCCTC	1
192	AAATTTTCCGGCATCTGTATCACCTGAGGTGCTTTGACAGAACGCCTAAATCCGTGAGATCGGGTCCGTGACGTTCTATG	1
193	CCGTGGTTAAGCGCCGACTTCATGCTGGGCTCATAAGCAACTGCCGATGAACTTGACGCTGACCTACTTCATTTGACCGT	1
194	GGAGGCACTGTCCATATCGGTAGTGAGATGCACCAAGCTAAGTGACTGAAACTTCCGACCCTTTTGATATGGGTGTTCCA	1
195	CATCGTTGGGTCTATACGCTAGATCGTGTTGATGTTGTTTCGGGGAACCCAGTGAGTACCTGTGTCGTATACCGAGCTTC	1
196	GAAACCGGCCTCCGCTCAACATAGTAATTTCGACCTTTAAGGTACCCTTAAGCTCACAAGACGAGCCCAATTCTTTCGCG	1
197	CACAGAAATAGGTCTTAGGGCCTGGGCTTATATACCCTCGCGTGTGTTACGCCCCGATCCATTTGGGACAAGCGAGTCTC	1
198	GAGACTATTGGAGCGATTTTCCGTCGTGTCATACGGTCATGTTGGTTCTCCCACTCACTCCCTCCGCTATTGTCACATGT	1
199	ACTCCATAGCGTTTACATTCTGGGGTTAGTCTGTCTTGTTCAAGGGGCCATCGTTAACACTTCTCGCCATTGGGGTATCT	1
200	AAGAGAGAGCTCACGCCTCACGTCATCGCAGGGGATCTCCTATTGTTTAGGCCACTTCCATGGGCCCCTAAACTTGATGT	1
201	GCCCCGTGGATTGCTAGTTATGGGAAATGAGTCAGAGCTCAGAAGATTAGTGCGACGTCCGTTTGTCCTGGTAGGATCGA	2
202	TAATAGTAACATCCTAAGTAGGCTGCCTGAGCCAACGGTAGAAAAGTCCCTGATGATGCTACCCGGGCTCTTCCATATCG	2
203	AGAGTGATTCAGTAATGTGCAACCCGCTTCGATCTTTGGATGCGAGGAGAAGTGTAGTGACCTTAGCCATAGAACTTGAT	2
204	TGGCTTCACCCGCTAGCACATATCATGATGGGGTTCCAAGGCGTGGTAGTCAGAATGCGGCGGACGTCTAACCAATAGCT	2
205	GAAAGACGAAACCGTATCGAAAACCGCACCAAACTTTGCCGTACGGAGCGGGTCGTCTTGCCGGTATAGAGTCACATGCG	2
206	CTTCGGAATGGCATGGCATAAACTCGACCTCCTCTAGAAGCGCATTATACTCGCCGGATCTCCTCTAATACGCTGTCCTG	2
207	TATGTCGGCTCGACGTCTCAAACATGCTAACACCCGACACGTTCTTACCGTCAGAGAGAGTGTAATAGGTAGGCAGGTGA	2
208	CTAAGCTATGTTTACGCAGGTCAGTCCGAGTTTTGGTCGGATCCTCTCCTTGGCAAGGCGCTGGCAGGAAATCTATACAA	2
209	ATATGGCACCCTGCACCAAACGCAATCAATTCAACAGACGCACAGGGTACATATACACCTACCTAGATTGGGTAAATATA	2
210	AGATCAGCCTACGGAAGTAATCCAGTAGTCGGACAGCGCTAGAGTCTCAGGATATCACCCTTCTTTCGTTTCAGATGGTA	2
211	AGACCAATCTGAGGATAGGGGACCAAATGTACCTGTACGGCTATTAAACGAACCACGTCTCACACCGACTACAGCCCCCG	2
212	CCGATGGAAAAGCGAATCTCGTGTGGATTTCGCCAATGTAAAGTCAGCCTGGGCCTAGATGGCCGAACAAGTTTGTATCC	2
213	CAATCCACTCAAGCCAGTTCTACCCCAACCGAGATAGCGGCACTAGCCAACTTATGCCTCTGTCCAGATCTCACACCGTA	2
214	TGGATACCATGAAACGGTTCAACGTGGCACGTCTAGCGGAATGGCGGTTTACGTCGTCCACCGAATTTTGCAGTCCTGGG	2
215	ACCGAGTCGATAACTCGAGTCCGTGGACATGGTTACACTGAAGCACTCAATGGCGATACTGCTCAGAGGCCGTCTGCGTA	2
216	AATTTGCCACTGTCAGATTTCGTTCCTTCATCAGACTCCAAGAGTGGCTCAAAAATAGGGCACTGATATGCGCTCCCTTG	2
217	AATCTGGCTACTGATGTTGAGGTCCGGACTCCTGGAGTGATCAACGAGTTCTTTTACTAGCCGACCAGATTATGCGTCGT	2
218	GCATGCTGGCTAACAGACATGTAACTAACGTATTGCCACCGCGTAATCCCAATGTACACATCTTCTTGAGCGCTAGTTGG	2
219	TTCGCTCAGGATTAGGAGAGACGAAGTCCTTGTGGCCAGAGATTTTCCTATCTTATGTGTGATTCACTGAGCCAAGCGCA	2
220	GTGTTCGAATCTGGGTTAGGGTTTAAGGCCCCCTAGAATATGCTGGCCTCGCTTGGTTCCGCTGCAGTTATGCGCCAAGA	2
221	GCTGCATATCTATCAGGAGGGGTTGCGCCACTCGCTCTCGGTCAGAATACCTATAACTGACGAAACAATGGCTTCGTTTA	2
222	TGAGGTGAAGTGTGCTAGTAGACCGTATTGGCAACTGGCCCCCTTAATTCAGCAGCTCTCGGCTGGATTGAAATCTCCGG	2
223	CCGAGTCAACGCAGGGTTTGCTCGATGGTAACCTTGCGACAATCTGCGCCAATCTCAACGAACGCTCGATATCACACGCG	2
224	TATAAGTCGGCCTCAGTATGATCCCGTACCACCCCAAAGGTTTCTCGACTTATCATGGGTGCGGTTAGATCGCAGCCCTG	2
225	TTAGTTCCCCTAGACACAACCCTGACCATAGTGAGTTTCAGTCCCGTATTAGATTAGTGGAAGAGTTGCTGTACACACAC	2
226	TCCACGACTACGACCAGAGCTATGCTACCTCTATGCCAGGCACCTAGCAACTCCACACCTGCAATGGGCAGTGTAAGGTG	2
227	GCCAAGTCGCAGCATCATAGTATGTCCGCATTATCCTGGCCGCTGAGGTTCGCCAGTATCTTCAGCGCTTCCAACAGTAC	2
228	CCTTGTCCGCGGTACTCATAATGTCACCCCAGTCGGGACAAACCGCTAACATACACAATAGCTGAGGGATGCCTGAGAGT	2
229	GAGAGCTTGGAGGAGTTCACACAGTAAGACTCCTTGGGCTAACAGCTAAGGGCCCTTAGGGACTAGGAGATGGAACTTCC	2
230	CCAGACGAGAGATCATGGTGCGTTTATTTCCAGGCACTTTTATTCGAGGTGCTAGGAGATCCAATTATCCCGGACCGTTC	2
231	ATTTCTGCTGTAGCGAAAAGAGTCTTAGCAATGTCGACACCGTACGAGTGGTGGGCGGAACATGTAAAAGTTGCCTATTT	2
232	ACTCAGGAGTATAAGTGCGTCACGCGTCTTGTATACCATGCTAGGCTCAAGCCAGTCGCTATTCGACATGGCGGACTCTA	2
233	GTGAAACCACTCGGCAAACTGACGCCAGCCGTAGAGTCAAAGTCCTACCTATGTCGTCATTAACGACGCTGGAACAACGA	2
234	CTTGTGAAGCATCCATCACGGTAGTGAGCGCACGGCGGATCTGTATTTCGACAACTCGTAAAGCCGTGTCCCAGTGAACT	2
235	TGTTATGGTTACGAGGCACATATGTGTAACCGAGAGTGCGTAAAACCCTTGACAAATGACCTAGCTAGCCGCAATGGACA	2
236	CGATACATCCGCTTGATAACTACCGAACGTATGATAGAATCTAGTCCCCGGGTAATCAGGTCACTGTTAAGCATCCGTTA	2
237	CGGCCGTTGGCAACATCCGGCCCTTGAACGAGATCGCCAGGTATGGAGCCTAGCAGCTTCCTAAGTTAGGATCCTTATCG	2
238	TGTCATCTCACTTATGGGGCCTTGTTGCTATGCACGATGAGGCTAAGTTGAGGATACCAGCGACTGATGCACCTGCCCTC	2
239	TTGACCCCCTCACAGCTACTTTTAAGTACGGAGAGCAGCAAACGTGGCCATAGTTTGATTATCACGGTACCGTACCTGCC	2
240	ACCGCACATAATAACGTGCAGGGGTGTAATGGATTGGGCGGGTTACTCTCCGTTGATGGCCAATCCGCCTACGGATCCAT	2
241	AAGTCGCCGAACTAGCACATGTGATCTGCCTGTTAGGTGGTGCCTTCCACTACATCTCCGCCGTCTCTATTCTTATAGTC	2
242	TGTCGCCTTCGTCCACACTCGAGAAGGCTGTGGGGCTGAATTTCAGTTGTCTCAGCCATGGAGAATAATAGAGCCGACTG	2
243	CCTTTGCAGCGAGTGATGGACTAGTGTGGCACCGATAAGTTCTAGGGCACACGTCCAGGAATCGGGGTGACTCATCAACC	2
244	AAAGTGCGGCATATGTGCCGTATATATCTTGTCTTGGAAACCGTAGATAGGAGCCCGTCCCTTACAGGAGGGATTCCTCG	2
245	ATCACTGTTTGTTCCTCAGCAGCCGGTTCGCAGCAAAAGGCAGGTACATCGCGATCACGGTATTTGTTAACGGTGTACTC	2
246	GCGTAGGCCGAATGTAACTGGAAATATCGCCTCCACGAATCCCCTAGATCCGAGTCGTAAAGCGAGCAGCTATTGATAAA	2
247	GCTAAAGCTGGGATATACTTGAAGCCTGAGTTGGTGTCAGTTGCAACGCAGCTCATCGGAGATGAAAGACACATGCACGT	2
248	ATGGTCCAGGTCGATGACAACGGAGTACGATTGGACGACTACGTAGGATGCTTGACGGTTGGTTTACCCAGGGACGACGA	2
249	CTACGATGCGATGCGATAGAGAACTGGTCTTTATCGGAGCTTACGCTGTACATGTAAACGTAGGCATTCATCCTGCGAAA	2
250	TTCTAAATACGACGAAGGGCGAGTCCCGATCTACAGTCGTGACCTGTTTTCAGGCGTCAGGGAAAAAGTAAGGTGTAGCG	2
251	GGCAAGGGCTAACTGCAACGTATGTTAGTGACGGGATTGGTTGTTGACAATTTCCTACCTGACTGTCTACCGGCTTGGTC	2
252	GTATAGAGAGAGGGACTTGGTAATACCTGTGCATTGAGACTAGGTCCCTTTTGCGTAAGCGGAGGGATGGCATTGTCAGA	2
253	AACCAAGAGACTCTTTGCACTCGCTAACCCACGCATTTCTGAGGTACGCGGCAAGTACATGCGCATCCTATGTTCAGTAG	2
254	ACTGGACGGATAATACGGCCTTTCCAGCGGAGGCCAATCACCTTGGTTGCTAGTCGCGTTCAGATTGGACTAAACCTGTA	2
255	ACTACGCCACTATCATCACGCCCATCTAATTTCACGTTACATCCTAAGCCCGTGATGTTGGCCAAGGACCACCTAGACGA	2
256	TCCTCTTATCGGAGCAATACCATCGGCAGTTCTCCTTTAGCAAAGCCCGTATGGGTCCTACCCTAACGTAGCGGTTGGAA	2
257	CACGATGGGCGGTCTTTGCAAAGTCGCAGTGCCCGAGTCAGCGCTTACATAATGTACTCTACTGAGAAAACCTGCAGGGA	2
258	AGCTTTGACCGTGAAAGCGCTAGCCTAGCCACCTACCGTTGCCGTTAGCTAATAAAGGCATTGTCGCTATGGTTAGGGGC	2
259	CGCATAAGAGGGTTTCGCTGACGATTGCGCCGTGATTGAGAACCAGGCTTAATGTCCTGGAACCAGAGCTTCACCAATTC	2
260	TTTCCTGGATCTGGCGGTTGGCTGTAGGGAACTCGCCGATCGAATTGCTTGCCGTACCTGCTTGATGTTTGCTCATACTC	2
261	GCGCAAGAATGTGCATTTTGCCGGCTCAGCTAAGGCCGGTTTCCAAATCTTGTCCCACTGAATCGCTACGAGCTAGCCTC	2
262	CCACAAGCTGACGGCAGTTACCTTAAGAAATTACTGCGCATGGGATCCGCTGAGCCAAACGCGGGCTCTACCATGGTGGA	2
263	CACGGGGACAACCCCCTTTATAAAGGCGTCAGATGAGGAAGCTGCATGGGTGTAGACGGCTTCCGTAAAGAGAACTGAAG	2
264	AAGCCGCGTAACATGTTTACTCGTGCTATTGGTCACAAGTTTCCATACGCATAGCAGAAACACCTTTCGTATCGGTGCTT	2
265	TATGCAGTGGATTGTGGCCAATAAGATTTTCTTATTTGGGTTCGATGACCTTGGGTAAGCCAAATTAGGGGACGCAGTTG	2
266	ACCTCGCTCGTCATTCTTGACCTGCTCTCCATCGGCCACGACTACGAACACTAAAACCTATTGGGCCTGAGAGCAGACAC	2
267	TCAACAGGCTGGCGGCAAATTGGAACTTATACGAAAGCAGAAGTGTCGAAGGGTAGACAAGGCAGATGAGCGTGCGCGAG	2
268	AAAGTATACGCCGGTTAGGTGAACGCCAAATGACAGCAAGTTGACGCATGCGTGTTGGGTACCCAGTGACACTGCAGTCA	2
269	TGTCAGTTTCTGGTTATGAACCGACAAGTCTACCCGGTCAAGGTTGTCTAGGAACGGGATCAGATAACCTCTTACCACCC	2
270	TATTGCCAAGTTAGGAATGCACTCAGGGGTGGGCCTTGGTATTGAGGTTGACTACAGCACCCCAGATCCGCAAACATGGA	2
271	TCCGAAAGCCGTAGATACACCATTGTGCGTACCAGGATCATGGGGACTCCTCTTACCGATACTCGTCAATCGGGGCGTCA	2
272	TGTTCCCTACGCTACTTCTGCTTACGCATTCGAGGCGATATTCGCTGCTTCTGAATGTATTGGTCGCTATTGGCAGCAGC	2
273	GTAAGCAATATTAAGCCCGAGTGCTAGTTCGCCCACGGGACAATAGCTTACAACGAACTACCTCTACCTCCACAAAGCAA	2
274	AACGTCAACAGAACCATCGTTCAGGCCACGATCCTGTTCATAGGTAACCCAGATCGACTCACCGAGCTCAGTATTCCGGC	2
275	CAGTCTCTACGAAAGGGGTGAGTGAGTGGTATTACGCGTCAGCTGCGTTGTAAAGTCACGGAGCACTGTTGACAAAATGT	2
276	GCATTAACTGCCCATGGAGATGCGCTACCAGTCGCCATGTGAGTCAGAGAATAACTATGGTGAGGGTGTGAGTGCGAACG	2
277	AAAGGGGGAGTTGTTAGGAGGCGTAGGGATAACTTAGGCCCACGCAGATACATTCATCGTTTTCCCAACCTTCGCGCCGC	2
278	GGTCCACATTTATACAACCGGCCGGGCCCACAGGAGAAGCGGGTTACTTGATCCTTACAATAGACTCGACCAGCTCCTTA	2
279	CCTACAATGCGAGTAGCCTAGCGTCGTCAATTCGAGTTCATGTCGTTACCCTCCCCGCCATCAGAGAACGTACATTATCC	2
280	TTTAATAATGTCCCAGGTGGATTGCAAGCGATCCACAATGTTTGCCCTCGGGAGGTGTCACATCCACGCGTGGTCAATGT	2
281	TCGGCGACCGTGCTACCTACCGTATTGATACGGTTTCTAACGGGTGAGATCCACATAGTTTGTCTCCCCCGAACAATTGG	2
282	GAAGGCCCGATTTCAGACACGTTGGATTCAGGTTGTAATTCTCTCTGACGGATGTATGGCATATCGGCGACGTGATCTTA	2
283	GTACACTACCGGATTACGCGAAATATCCTCTCCTGCTAGAATCGCTAAGGGAGTCAGAGTTCCCCTTAATTACCGCCTCG	2
284	ACCTGTATACAAGGTCCCTCGCTGGCTGCGATCATATACCGTGCGAGAACTTGTGTCATACCGAACAGGTCGGAGGGGCA	2
285	GCTCGAATGGTGGGGTTGAAAGACTCAAGCATTGCCGAGACGGGCAAATATCTTGTCCAGCCTGCACTACTATCGGTTGC	2
286	CATGCAGATCGACTAACTGCGGCCGTTTCACCGCTGGGTTAATCGTTCCCTCTCCCTTGTATCCAGCCAACAGTAAATCC	2
287	CCATGTCACCCGTACGTACGTGTGGTGAAGTGTTGTCATTTGGCCGGATACAGCAACCTCGAACGGGAGTCTCTTATGTA	2
288	GTCAAGACTATAGGCATCCCTACTACGCCGCCAGAAGTAGTGGATGGATACCATCCCAACGTTGGTGGTCATACTCGAGC	2
289	AAGCTAGCTCCTGAATATCTACCTGCGCAAACATTGGACCCCGAAATGAAGGTGACGTTATTCTGGGGAAACAACCATAT	2
290	GGTTAAGGCGGCGTTAGGCAATCCTGGTACACCGGCTTATCCCCATAATCGACATGTAGTGTCTGCTAATCGAAGGGCCT	2
291	ATTATCTCGGTATAGAGAGGTTAGTTGCCGTGACAAGAGCAACACTACCACGGTCCTTCAACCCCCCCTCTTTTATCCGT	2
292	GGCATGAATAGCGTGAGTTACGCTTGGTGCTCCGCAAGCCCCACTGCTTTGCTCTGTTCTTGGTGCTGGGTTAGATAAGA	2
293	ACGGTGACTGGAGTCCTTCGGTGGAACCACCGCGATACACCGACTCCCATATATACGGACGGACTGATTTCTCTGTCTCA	2
294	TCCCCAGTCGGTTAACGCTCTGAACGCCGGTAAGGAGTTCATGTCTCGGCAATCAAGCGGCCCGGGTAAACTTTAAATGG	2
295	GAGAAGTTCCTAGAGGCAGATTGTTCAATAAATTGCTCCGATCTAGCCACACCGATTAGTTGCCGAGCGGTAGTGTAGAA	2
296	CAGACGGGTCGAACCACTACGGACTAGATTCGAGTAACAAGTCACGGCTGGTTGGCTTTACTTGCCAGACGTAAGATCAG	2
297	TTTGGGAACCCCCCTAGATCCAGAAATATAGGCTTAGAGAGTGATGTTGGGTCCCTATCGTTCTTCAGCTTCCCGACGCC	2
298	TTCGCTTCAGGTTCTACGACTCGCAGGATATACTTACTCGATAAGTCCGCGCACTGTCCAATGAGAAGCCAGTCCGGTAT	2
299	CATTGGGTATCCCAGTGACTTGTGTTATCCGAGAGGGCGAATCAGTAGCCGGGCTATGCAGCTGGGTACTGGTTCTTAAT	2
300	CAGAAACCGTTCTAAACTGACTCCACTGCAGTGGTAAACCCAATACGAGACTTGACGCCGTTTCCTAATGGTAAGGTTGC	2
301	TATCAGGCGGGTTAAATGGACACCCGTGGGTCCATCCAGTTCAAGCATACCCGACTGCTAAGTTCCTGACGACCTTTGCT	2
302	TGCTCAGTATGCAGAAACCAAGTGCTCCGACCCCCCATCTGGTGTTCTTAGAAATGTGCACAAAGGCAAATAGGGCCGGT	2
303	GCGAGTTCGCAATGCTGCGCAAGTCACCGATCTTTCGGCCAGTGGACACGCCAATGGCCTGATAGCACGTCATGTTATAC	2
304	CTGGCTCCGAGGTAAAGCCACTCCTATACGTCCAATCTACCGCCTACATGGCATGTTGAAATGGCTAGCACAACCTGCGC	2
305	TGTTATGCGGTGGTGGAGTACTCAAGTCAGAGCGACCGGATACAACCCCATAATTATATACACACTTCCTGGCGCGATAA	2
306	CAGGAAGTTTATAGACATCGAGCGGCGAACATCGCCGTTACCGACTTTGACGCTCAGAGGCTCACGGAGTAAATATGAAT	2
307	TCCTCTTGGCAGCAAAGACACTGGTCAATAGCGTGACTTTATTTCGGTCGCACAAAGCGAAACCCTTGGTAGAGGACGCA	2
308	TCCATACCGACTATGGCGCGCAGAACGATCAATGCGTCCGATGCAGGCTCAGTTTCCACGTCAGCACTATATGGTACCAC	2
309	TGGTGAACTGGCGATGGTCTGATTCACCGTAGTGAAGCAAGCAACACAGCCTCTTGACGATTGATACCTTCTTGCTGTCC	2
310	ACCTATGGCAACCGTCTGAACAGTGTACAAGATCTCCGTAGAAGCATCGTGCTAAATGATGGTACTACCTCGATCTCGTA	2
311	TGCAATGGGTCCTTCTAAAGGATCGCGGGGCCGCGTAAGAGTGTCGAAAGTTCTAAGGAATCCATGATACCCTTGGCGGT	2
312	AAATACGGTGAACTTGCTCGAAAATCGGGGACTCCCCGCTATATGTGAACGAGGTCGCTTCATGTGGAGTTAATCGAAGT	2
313	ATAGGTTTTACGCGGCAAATACCTGGCACCCTATCTCTGGCGGTAAAGTTGGCTTTAGCAGCGGGGTTTATCACACATGC	2
314	CCGCCACAGCCTATAACACGGGTCGCTCGGTATGGCGCTCATGAAGCTGTCAATTGCCCGTCCAGAAGTTTGCCTATTCA	2
315	AGGTCAAGTAGTGATATGCGCAGCCGCGGGTCACTCCCTGACAGAGACTCCCCGACTATGCCGTATGAGTCTTTGATCTC	2
316	ACATAAGCATGGGCTGCAAAGCTTCAGACATGTAATAACCCTCTCCGGTTGCCTAGCAGGGCGTTACTGACGTTAAATGT	2
317	GAGCGAGGGGTTTGAACAGTCTGTGGTCGGAGGGAGCGCTATCATCCTGCTTTATTATATGGTGCCTGTGGAAGGTAGCA	2
318	ATAAGAAGGTCACAGCCGCACGACATCAAGCCTAACAGGCACGAGTAAGCCGCTAACAATAAGACCCCAATAGCCGAGTA	2
319	CAGGGGTAGGTCGATTTCGCTGTACCTTTGCTCCTTTCCAGGATAGAACGTTCAGCAGAGCCGACACATAGATAATCACA	2
320	GCTGCCTGTCCTAATGTGCGAACCCATCCATCGTCGACGACAAAACTCGACGCATCCCTGAATCCAGCGGAACCAATAGC	2
321	ATAATGAATCCTTCCGAGCTAGTTCGCGGCTAAATGGCGTTGGGTATGCACTTTCCCTACCGTCGCGTAAGAGGAGGCGG	2
322	AGATGGTTGCAGCACAGCATTCGTCGGCATGCAAAGCGTCGCACTGAGGAAAATCCGACACCTGTAGAGTGTGAAGGCAA	2
323	CTCCCACGAAGTTAGATACTCGACGGCGCTCCGGCGGATAGGTACTAGACAGGTTTTGCTTCTTGAGCAGTTCCAGAAAG	2
324	AAACCACATGAGTTTTCCGTGTCGAAAGCATTGTACAGCGAACCTCGGAGGCAAGCGCCGTCCACTGCTTTTAGGGTTGG	2
325	TCGGTAGGACTTCACGGTCATCGATTCCTGTGCGAGATTTCCCCAAGAGGTTCAAATTAAGGAGCGGCTCGATTTGGCGA	2
326	ATCGAACTGAATCTGTCTCTGACGTGCAATAGGGTTTGGTAGAGAGGTGCGTACCACCCACAATGGCATATACAGAGATA	2
327	GAATCTTCTGATTGCCCAGGCATTGTAGCATGGCCTAGCCTTGTTAACTGAATGATAACGGGGCGTCTAATATGCAGTCC	2
328	TCTTGCTCGTCAGAGGTATGATTACAGCTTTCCTGTAAGCTTCCTATGAGAAGGGTCCCTGATAAACGTCGCTTTCCGAT	2
329	CCCGCGCAGACCCTTCTCCATAACTGAGGATTTGGGCTGTCATCGAGCAGAGCGAACGAGCTGCACCGGTTAAAACAGAA	2
330	AGAATTCTTCCTCCGTATAGCGCCAGCGCTTGCATACACCCGGATGTTCTGACCAAATCTCACCGTATATCTCGCATCCC	2
331	CAAGGCGAATGAGCGGGCTGTAATTCGGTCGGCCGTTAATATTACGTCTGTATGGCGTTGCACAACGCAATGTTAATTAC	2
332	TTAGCTACAGTTAATCGCCCGCCACCACTACCTACGGAACAAGAGCATCCCTGCTGGGCTGAAAAAGTCCGAGTTCTTCT	2
333	AAAAAAAGGTACCGCGTTAGTAATCCCGCGTCTCCAAACTGCCATACCTGAGCATTGCACAACAGGCGTAAAGGGCTTGA	2
334	TGGACCGAACCAGAATCCCGTTCCAGAAAGATTGTGCCCGACGAGTTCCTATTGGCTTTTAAACGCATACGGACGGTTGC	2
335	ATTGTGAGGTCGCAGTTATGTAACATATACTGGCGAAAAGGAAGAGCGTCAGTGACCGCTTTCTGCAATATCTGCTGCAA	2
336	TTTCTACCAAGGAAGCGCAGCTGCTGACGATGAAGCTCTTAGTACGTGGTTTGCAGCTGTATCCTCCAGTTATGTCCGTT	2
337	CTCCTACGCTTTAAAGGACACTGGCATGAAGATAGCTCCATAAAAGCCGAGTACCCCTATTGGCCGCCGAGTAAACCGTG	2
338	TGTTGTACAGCTATTAGGGTGGTCGCGCCTGCAACTCCTTGACTCCGCACTTTGCTCGCCGGAATGTCCAGAAATTAAGA	2
339	AAGCCTGACACGCTGAGAGACTGACGCCTGCTCGTACTGACGATTTAAGGCTCGACCGACATCTTCGGCGAATGATTAAT	2
340	CGAACCACTTACCTTTCTAACCCTCCATCCTAGGATGGCCAGTCTGTTGTACCTGATATGAATGAGAGCCTCTCGCTCTC	2
341	TTCCACCTAGATCCGCTGGCTGCAAGAGGGTAGCGAACTGGAGGCGGTTAGTCATAATCATCCCACTACTGGAGCAAGTT	2
342	GGACAGACCAACATGTGTGAATACCAACTCCGCCGCCCGACAATTACTTTCGCTTTTCCTAGGCCAAGCAAGCGTGCTCG	2
343	CGCGTGACGTGTGGGATGTACTACCACTAAGCACAAGCCCTGACATTGCCCCAAGTCCGACGAATACTGCTTAGCCTAGC	2
344	TTGCAACGGACCGGTTCCTTATGTCGCTGAAACTAAGTTCCCGGTTTTGGCCAGTCTCGCTGCATAAGAAGGCGTATCCT	2
345	GACAAGTGACACCGGAGAAAGAAAGACCGGGCCTTCATACGCAAGAGAATATTGCACAATGTTTACAGCAGGCGGGATAA	2
346	TCTATCGTGAGTACGTCATAAGACCTGCTCTTGCGTAGTATTTGCGAGCCTTACATACGTAGGGACGACGTCACACTCAA	2
347	GGAAGTTGACCGCCTATCTGCGCTAGGTCGTAAAGAGGAGTCCGCTATGGATAGATGCCTTGGGACGTAATGGCATCGGA	2
348	GGCTCTCCGACTAAAGCAACCGAGCAAGAAACGAAGTGACCGACATGACCTGGTTGCCTCGCACTCAGGATCTACAAACG	2
349	AAGCCCTTAGACTGGTACTGGATCACTTCGCTTCAGTCCATTCCTCCCTACCATATGTTCAAAGGTGTCATCTGCTACTT	2
350	TATCTCATCGCCTTCCTCTTTGACCTAATGTAGAACAACCCGTCCTCAGTCGAGGGCATTCGATCAATGGCCCGCGACAA	2
351	TATAATATGCTTGAGTTCCGTACCACGAGGTAACAGCATTCGCGTCTTGATACTGACTGTCGTCGGGAGTTCTATACCCA	2
352	CAAGTCTAGGTCGTGGCGATCGAAAAAGTCGACGCATGGCCACTTGTTGTCTACCGCGGAATACGAACTACGCCAGTAAA	2
353	CATGATGGCGATTTCTCTAGACCGGTCGTAATTCGCTCTTGCCAATGAGAATACGGTGTTCGCATGGTGCTTCTAATTGC	2
354	TAAGACTCGAGAATGGCGAACGGCTGCATACTGATCTTTGGTCCCCCTACTTACAAAACCGAGGCAACGTCTTGCTATGA	2
355	ACGTCCACTACTGGCAATCTAACGCGGCTGTTGACGAGCCCCCTATCAGCTATAGTCGCTGGCTTTGAACTGTGTTGCGT	2
356	TGGCCACTGCGTCACAACCTATTCTTAGATGAATCTCTTCCGTGCTGACAGGCACATCAAGGTTGTGGTTGAGAGGCCAC	2
357	CCAGAAACCACCCGTGGCTATGAAAGGGCCGTATTCCGACTTTAGCCCCCTAGTAAGGGTGACGTCCTTAGTCTAAGACG	2
358	GTTTCTGTTCTCTTCGGGGATTGTTGTTCGCCTTTCGTCTAATGTCGCGAGGAACTTGCTTACGCTGCTGCTACGTGCCT	2
359	TCCTGCGGTTAGCTTGCTAACAGGATACGTATAATCTAGCGCTCGAACGAGCATTAGCAAACAGGGCCTACCGGAAAGGC	2
360	AGCATCTTCGGATTTCCCGTGTCAGCACTATCCCCTAAAAAGACGTCCGGAATATATGCTCACACCGGCCCTTTTAATTG	2
361	GGGTTCAATACGTCGATCTCAATCCGTAGCCTGGTGGGGAGTTGCCATCTTTATTTCGCGCGTGATCACAGAGCTACTAC	2
362	TGACAAGAAGTGTTAGAACGCTACGAGCGACGGCCTTCGATGGATTACCACCTTAACAACTGATGGTTCAGCGGCTCACT	2
363	AGGGAAGCGGCATTAAAGTGAACCTATACATGCTGCGCTTAGAAGTGGCCCTTCGATCGTCCAGAAGGACGCCGTACGCA	2
364	CTTCAACATGACGACTGTTCGGTCCGGACTTGAATGGAGATGTGCAAGTGTAGTTGGATGTCCGTTATCGTATACCCATG	2
365	GGGGAGCAGTAAGTCAAATGGACTCAATGTACTTCCCTGCAGCTGATCTTCACGATGCCGGACTGGACACTACTTCTCCC	2
366	AGTTGACTCCCATCCGAAAGTACGCGCGATCCAGACCCCCGACTTCCAAAACGTTCTGTCAGCCTACTTGAAGCTTGACA	2
367	CGGTAGCAAAACGCCGTGTGCACATCAGTCCAACATACTTGGGAGCCCTTAGACGCTAGCATTCATCCGCCCAACGCGGA	2
368	CTTGGGAGCTCATGTTTTGTCAAGCAAACGTCCCACCATGGGGTATGGACGAACAGAAATAGACTAACTACGCGCCTCTC	2
369	CCCGACAAAAGGTTTCGGTCGATACGCCTCTCTTCTTCAGCCCGTGGAAGGCTACCCAAGCCGGTTAATTAGGGTTGGCC	2
370	TGACAATATTTCGCTACAGGGCGATTACCCCACTCAACAGCGTAGGCGTGACCCATGCTGCCCGTAGCGGTTGTTTTCGC	2
371	GTCCGGAACTAGCCGTAATGTATGGACCCCTACGACAATGGATCACTCGGGTATACAGAGTTGTATCATTCCCGCTTAGT	2
372	CAGTCGCACCTGCGCAATTAGGCGTGCGCCCGATTCATGAGAATCTCCCTGATAATTTGGCGCAGAATACGAGAAACGAG	2
373	CTCCTAGGGGATAGGATGTGTCCAAATACATGCACGTATGCCAACTTGCTGGACCCCACGACTACAATAAAGCAGGATAT	2
374	TAGAACTAACTCGTATTGCGGCGCGTCTGACCCGTTCTACTAGCGATTGGGCGTAGGCTTACATGTTGGTGCCCATAGGT	2
375	TTTAACTAGACGCTTATAAGACTCGTGCGCCCCAGGTCATTAGTGCATGGCGTATGGCCCCCTGTTATCTATGGTGCATC	2
376	TTACCACAATACTGCCGGACTTGATGACAGTAGTCGCCTTAACGATGTCGAGCGATGCTTCATGGGCTTCTCGGTGCTCT	2
377	GGCTTTGTCAGACGGGGATCCAACTATATCATATGGTCGACGGGTACGTCGTACGGTACACCAGTTGTAGCGATTCATGA	2
378	CACGGCATGGATAGGTGGCCAGATAAGTTCGAGTTACACCACTCGATCTCGTGCTTATATATGGCCTCGACAAGGACAAG	2
379	GCATAAGTGGATCCCACTCGTCGTAAGCTACCGTTAAAGTAGCCGGAGTATAAGTATAGCGACAGCGTTCCGGAGAATTA	2
380	GATAAGTAAAGCGTCACAGGGATCGGTATAGCCTGCATATAGTCTGAAGGACCCACTGAGGGTTGTATAAGTCAGTGTTC	2
381	TTCCGTGAAAGGGGCTGAACTTGGTGTATCGCTAGAGCAATGTACAGAGACAACATCTTTGCCCCAAACGATTGCGAGAG	2
382	TGTAGCCCTTTCGTGCACTTTAGGGACATATGTTCTCTCTTCCGGTTTTCTATCCCAATTCGTGGCACTGAGCACGTTTC	2
383	ATTAAGGTAACCTTGATGGCTGAGAAGAAGTTCGGTGGATCTTACTTCCGTCTATATCCCCACACGCAATATGGGCTACC	2
384	TTAGTGTTTGCGTCTCCATGTCATAACGCCTCACGGCTATCAATTCTGCCCCCCCGTGTTCCGTTTACAGTCACTGCAGC	2
385	AGTAAGAGAATTCCATTAGGCCCACTACGGCTGACACGACAGAGATGCCAATAAACACCCCAATCTAACCTCATGCTCAC	2
386	CTGTTCTATCGAGATTACCCATGGCATACCACTAGGTACACAGAGGTCTGCCCAGCCAGATTGGCATTGAGTTCTAGAGC	2
387	TACTTGGAGTGACCAAGATGTCATGGAGGGACATCAGTTTAGACTGAGCCTGCGTCTAAGCCTGATGCTAGGCGATTAAC	2
388	CAAACACCCCGCATACGTAACTGCCGTTAAAGGGTGACATCCCGAACCCAACACCAGGCCAATCGAGAGGTTGAACTCCC	2
389	TTGTTAAATCCCCCCTGTGTAACCTCCATGGTAGTTGGTACGCGGCAATACCCTCTTGACGTTTCACCGTACACGGTGTT	2
390	TAGAGGGATTTCGTGTGCCCCAAGGCCAAGCACATATCCATCGCACGTTTCGTTAAGGAGCGGTTCGGGTAGTCAATACA	2
391	CCCAGGTGATCGCCATGACACTTGGTGCAGGACCGTAAAGGCTTTCGCTCGTGAGCACTTGTCTATTCGGGTATGTCTGC	2
392	TGAAGATCGTAGAACGAAGTCTAGGATGATTAGAATTAGCGAGTGTAGCGCCAATGCTCTGTTACGCGAAAGTGGCCAGA	2
393	GTCTAGGTTCTTGCTACAGCGAGCCGCAAGTGCCCTTAGACTGGACCAGGACTTAGGTTCGCGTCTTGTAACTCCTGGCA	2
394	CTGTCACATGACGTTATCCACCACTCCAGAGGCGATTGGCGTGATATTGCGACGGTTGTTGCTGTTGGAGGTACAGACTT	2
395	CTTCCGATATTAGAGCGTGGCTACGCATTTCCGTCTTGTACCCATAGGACCCAAACCCGATTAAGGGTGAAAGAAACTTC	2
396	CAATAGAAAGCAGACATTCTCGTCGAAAACCGTCTACGCGCATCCTTTGCCAACTGAGGTGGTGGTCTTACAGTGGCTCC	2
397	GACCTAGCACTCTAAACCCGCCAGACGCCAGATAAGACGACGCTTTTCGTCTAGACACTTTGAGTGCCCGACTGGATCAG	2
398	CTAGAGTCTGCTGCATTTCCTTCAGGTCTGGCTAGCTTTAGTGTAGCGTTTATAACAGTCACGTCACCGGAATCATCATA	2
399	CCTGAAAATTCCACGACTAACGAGCCCTTACTAATCGCGCCTATCGCACATGCGTCCGTAGCGCCTAGTAAGGGATCAGT	2
400	AAAAAAGCACCCACAATGAGACGTAGCGCTGACAAAGACGAACTCAGAAGCGCTGATCTGACCGTAACACGGTTGTTTGC	2
